# High Concentrations of floating life in the North Pacific Garbage Patch

**DOI:** 10.1101/2022.04.26.489631

**Authors:** Fiona Chong, Matthew Spencer, Nikolai Maximenko, Jan Hafner, Andrew McWhirter, Rebecca R. Helm

## Abstract

Floating life (obligate neuston) is a core component of the ocean surface food web. However, only one region of high neustonic abundance is known so far, the Sargasso Sea in the Subtropical North Atlantic, where floating life provides critical habitat structure and ecosystem services. Here, we hypothesize that floating life is also concentrated in other gyres with converging surface currents. To test this hypothesis, we collected samples through the eastern North Pacific Subtropical Gyre in the area of the North Pacific “garbage patch” (NPGP) known to accumulate floating anthropogenic debris. We found that densities of floating life were significantly higher inside the central part of NPGP than on its periphery, and there was a significant positive relationship between neuston abundance and plastic abundance. This work has important implications for the ecology and human impact of subtropical oceanic gyre ecosystems.
