## Supplementary material for "High Concentrations of floating life in the North Pacific Garbage Patch": averages_no_rounding.csv

Sample name	Visit order	Patch	Velella	Porpita	Janthina	Glaucus	Physalia	unidentified blue dots	fish	Halobates	Copepods	plastic	unknown gelatenous organisms	wood	nudibranch	rock	Planes	small brown gastropod.maybe	unknown larvae.maybe	Ostracod.maybe	rope	Isopod.maybe	unknown Crustacean	sum	true neuston count	volume sampled	model tracer conc	model tracer new	TN/vol	plastic/vol
TLS_101	1	Out	4.5	1.5	0	0	2	129.5	3	103.5	80	77	30.5	0	0	0	0	0	0	0	0	0	0	431.5	8	500.04	0.2393	0.891	0.01599872	0.153987681
SJR_005	2	Out	0.5	8	5	0	0	0	18	139	499	77.5	37	11.5	0.5	0.5	0	0	0	0	0	0	0	796.5	13.5	280.4008212	0.2284	0.895	0.048145365	0.276390061
SJR_006	3	Out	0	0	3.5	0	1	0	5.5	116	175	49.5	12	0	0	0	1	0	0	0	0	0	0	363.5	4.5	252.6041684	0.2543	0.944	0.017814433	0.195958762
SJR_007	4	Out	0	1	0	1	6	0	14.5	221.5	318	74	2	1	0	0	0	0	0	0	0	0	0	639	8	272.7532952	0.2559	0.969	0.029330535	0.271307446
TLS_105	5	Out	9	0	2	2.5	3	0	5	223	538	53	59	0	1.5	0	0	0	0	0	0	0	0	896	16.5	356.51	0.3251	1.23	0.046282012	0.148663432
TLS-112	6	In	5	2.5	21	0.5	0.5	35	36	83.5	155	69.5	32	0	0	0	0	0	0	0.5	0.5	0	0	441.5	29.5	200.366632	0.4199	1.63	0.147230104	0.346864142
TLS-116	7	In	30.5	6.5	85.5	0	0	1037.5	0.5	55.5	4	335	24	0	0	0	0	2.5	0	0	0	0	0	1581.5	122.5	264.9969335	0.5318	2.1	0.4622695	1.264165572
SJR_019	8	In	825.5	143	644.5	5	2	0	0	69	0	2103.5	17.5	1	1	1	0	1.5	0	0	0	0	0	3814.5	1620	330.6539189	0.3662	1.42	4.899382428	6.361636381
VS_03	9	In	8	4	5	0	4.5	0.5	4	46	18	80.5	95.5	0	0	0	0	0	0	0	0	0	0	266	21.5	229.3459667	0.349	1.39	0.093744836	0.350998106
SJR_031	10	In	7	0	51.5	0	0	0	2	22.5	2.5	146.5	1	0	0	0	0	0	0	0	0	0	0	233	58.5	186.3231913	0.35	0.5	0.313970578	0.786268199
VS_09	11	In	2	0	28.5	0	0	42	2.5	83.5	6	76.5	7	0	0	0	0	0	0	0	0	0	0	248	30.5	202.4018607	0.5549	2.31	0.150690314	0.377960952
TLS-134	12	In	3.5	1	74.5	0	0	0	2	117	87.5	50	4.5	0	0.5	0	0	0	0	0	0	0	0	340.5	79	218.4043451	0.3599	1.41	0.361714415	0.228933174
SJR_034	13	In	2.5	14.5	96.5	0	0	0	7	193	327.5	70	6.5	0	0	0	0	0	0	0	0	0	0	717.5	113.5	241.6843139	0.3574	1.4	0.469620879	0.289634022
TLS-135	14	In	5.5	6	21.5	0.5	0	8	6.5	95	115	67.5	43.5	0	0	0	0	0	0	0	0	0	0	369	33.5	221.9378794	0.3439	1.37	0.150943138	0.304139159
SJR_037	15	In	9.5	3	19.5	0	0.5	0	1	41	107.5	66	17	0	0	0	0	0	0	0	0	0	0	265	32.5	218.2882536	0.3682	1.45	0.148885703	0.302352504
TLS-138	16	In	18.5	1.5	259	0	0	73.5	7.5	77	170.5	362.5	28	0	0	0	0	0.5	0	0	0	0	0	998.5	279	199.5322245	0.4812	1.88	1.398270383	1.816749153
SJR_038	17	In	8	0	1	0	0	51	3.5	34.5	35	65	15.5	1	0	0.5	1	2	0	0	0	0	0	218	9	187.2990852	0.482	1.88	0.048051489	0.347038534
TLS-145	18	Out	0	5.5	5.5	0	0	34	1	49.5	2.5	627	2.5	0	1.5	0	0	1	1	0	0	0.5	0	731.5	11	259.7038877	0.3625	2.04	0.042355931	2.414288078
TLS-146	19	Out	0	0.5	2	0	0	28.5	3.5	76.5	0	165.5	5	0	0	0	0	0	1	0	0	0	0	282.5	2.5	255.5753846	0.0806	0.643	0.00978185	0.64755845
TLS-150	20	Out	0.5	0	0	0	0	27	1.5	18.5	0	138	120.5	0	0.5	0	0	0	0	0	0	0	0	306.5	0.5	189.9800728	0.0496	0.549	0.002631855	0.726391974
TLS-151	21	Out	0	0	0	0	0	2493	2	4	0	3.5	0	0	0	0	0	0	4.5	0	0	0	8.5	2515.5	0	112.8808212	0.02	0.463	0	0.031006153
TLS-154	22	Out	0	0	0	0	0	1260	8	0	0	0	0	0	0	0	0	0	0	0	0	0	0	1268	0	297.8290541	0.0001	0.0868	0	0
