## Supplementary material for "High Concentrations of floating life in the North Pacific Garbage Patch": site_information.xlsx

### Sheet: physical_info
Sample number	Sea state (Beaufort)	Apparent Wind Speed (knots)	Apparent Wind Angle (-Port, +SRBD)	Heading (COG)	Average boat speed SOG (knots)	Date (UTC)	Start time (UTC)	Start latitude (°min.00N)	Start longitude (°min.00W)	Stop time (UTC)	Stop latitude (°min.00N)	Stop longitude (°min.00W)	Total trawl time (minutes)	Trawl distance based on speed and time (m)	Flowmeter start	Flowmeter end	Variation from FM start - FM end	Flowmeter rotations	Variation of Flowmeter vs. boat speed distance (m)	flowmeter distance (meters)	Surface Sampled (km^2)	Volume Sampled (for manta: dist. x 0.9 x 0.15 m^3); (for neuston: dist x 1 x 0.25 m^3)	NOTES	FC notes on volume sampled
TLS_101	1	14.3	na	183	2.4	2019-06-21	20:58:00	26 16.586	154 02.486	21:25:00	26 16.005	154 03.106	27	2000.16	na	na	na	na	na	na	0.00200016	500.04	Net wrapping around the frame came undone so we had to pull in early. Almost lost the net.. Lots of Copepods, ctenophore and Halobates	calculated using the distance from '_MASTER VORTEX SCIENCE DATA_> KLL_Neuston_Net'. Distance x width of net x depth of water (half of the height of the neutson net = 0.5m/2 = 0.25m)
SJR_005	1	12.2	-90	185	1.7	2019-06-21	22:12:00	26 16.788	154 04.501	22:43:00	26 16.461	154 05.348	31	1626.67	202654	279945	1	77291	450.37	2077.04	0.00186934	280.401		extracted from '{Updated}Vortex Data (for Nikolai) - UTC sorted' > Microplastic Data tab > Volume column
SJR_006	2	13.5	-92	237	1.9	2019-06-22	23:58:00	26 36.664	153 18.825	00:30:00	26 36.113	153 19.752	32	1876.69	279940	349569	5	69629	-5.55135	1871.14	0.00168403	252.604		extracted from '{Updated}Vortex Data (for Nikolai) - UTC sorted' > Microplastic Data tab > Volume column
SJR_007	2	14	-100	206	2.4	2019-06-23	22:45:00	27 09.669	152 42.969	23:15:00	27 08.584	152 43.600	30	2222.4	350666	425849	1097	75183	-202.005	2020.39	0.00181836	272.753		extracted from '{Updated}Vortex Data (for Nikolai) - UTC sorted' > Microplastic Data tab > Volume column
TLS_105	3	14.9	na	268	1.4	2019-06-25	02:15:00	28 08.417	152 28.138	02:48:00	28 08.565	152 29.194	33	1426.04	na	na	na	na	na	na	0.00142604	356.51		calculated using the distance from '_MASTER VORTEX SCIENCE DATA_> KLL_Neuston_Net'; distance x width of net x depth of water (half of the height of the neutson net = 0.5m/2 = 0.25m)
TLS-112	3	12.1	131	15	1.3	2019-07-07	20:15:00	29 22.611	145 46.165	20:45:00	29 23.322	145 45.977	30	1203.8	412028	467258	123208	55230	280.397	1484.2	0.00133578	200.367		extracted from '{Updated}Vortex Data (for Nikolai) - UTC sorted' > Microplastic Data tab > Volume column
TLS-116	2	3.3	20	106	2	2019-07-11	18:09:00	30 33.214	144 56.769	18:39:00	30 33.791	144 57.265	30	1852	43226	124830	901428	81604	110.94	1962.94	0.00176665	264.997	Large sample with significant amount of larger fragements and colored fragments. *Passed through 2 slicks, very calm morning. Higher concentration of surface plastic visually observed in and on the boarder of slicks. No plastic collected > 5cm. Under motor power. Large concentraton of larger fragments >5mm. Large biomass, 6 velellas, lots of ctenophores and pteropods, hundreds of small red dots (…	extracted from '{Updated}Vortex Data (for Nikolai) - UTC sorted' > Microplastic Data tab > Volume column
SJR_019	1	3	-158	275	2	2019-07-12	16:15:00	31 28.868	145 02.211	16:45:00	31 29.286	145 03.280	30	1852	241187	332330	578208	91143	597.288	2449.29	0.00220436	330.654	NO COUNT. Towed down the middle of a slick for ~25/30 minute tow. Under motor power. High density of surface plastic observed in and along border of slick. Velella seen in dense line along slick border. Sample contained large fragmetns enough to fill one Falcon tube full. High biomass, mostly Velella. High concentration of pteropods. Separated biota from plastic as best as possible and stored for…	extracted from '{Updated}Vortex Data (for Nikolai) - UTC sorted' > Microplastic Data tab > Volume column
VS_03	4	12.8	-97	48	1.9	2019-07-14	21:05:00	31 57.757	143 20.031	21:36:00	31 58.950	143 19.712	31	1818.05	839112	902330	14129	63218	-119.188	1698.86	0.00152897	229.346		extracted from '{Updated}Vortex Data (for Nikolai) - UTC sorted' > Microplastic Data tab > Volume column
SJR_031	3	8.1	64	320	1.7	2019-07-29	20:20:00	33 49.032	145 12.582	20:50:00	33 49.042	145 13.604	31	1626.67	490665	542024	153830	51359	-246.502	1380.17	0.00124215	186.323	A lot of macro plastics	extracted from '{Updated}Vortex Data (for Nikolai) - UTC sorted' > Microplastic Data tab > Volume column
VS_09	3	13	106	308	2.1	2019-07-30	21:01:00	33 53.413	146 24.599	21:31:00	33 54.108	146 25.410	30	1944.6	679413	735204	128735	55791	-445.327	1499.27	0.00134935	202.402	Extra VS sample	extracted from '{Updated}Vortex Data (for Nikolai) - UTC sorted' > Microplastic Data tab > Volume column
TLS-134	3	11.6	-104	10	1.8	2019-08-02	18:02:00	32 48.133	146 35.276	18:32:00	32 49.071	146 35.259	30	1666.8	949622	9824	0	60202	-48.99	1617.81	0.00145603	218.404	Hardly any line/rope	extracted from '{Updated}Vortex Data (for Nikolai) - UTC sorted' > Microplastic Data tab > Volume column
SJR_034	3	11.5	-112	10	2	2019-08-02	18:39:00	32 49.336	146 35.215	19:09:00	32 50.307	146 35.238	30	1852	9824	76443	867727	66619	-61.7458	1790.25	0.00161123	241.684	Falcon Tube	extracted from '{Updated}Vortex Data (for Nikolai) - UTC sorted' > Microplastic Data tab > Volume column
TLS-135	3	11.3	-96	330	1.6	2019-08-03	16:43:00	32 10.159	145 42.718	17:13:00	32 10.818	145 43.343	30	1481.6	76432	137608	66608	61176	162.384	1643.98	0.00147959	221.938	Some of sample spilled after counted, may have lost some small pieces in transfer.	extracted from '{Updated}Vortex Data (for Nikolai) - UTC sorted' > Microplastic Data tab > Volume column
SJR_037	3	10.8	67	0	1.7	2019-08-05	18:50:00	31 54.634	145 05.420	19:20:00	31 54.154	145 06.173	30	1574.2	397291	457461	117383	60170	42.75	1616.95	0.00145526	218.288	12-15 small fishing line pieces, little to no tiny microplastics	extracted from '{Updated}Vortex Data (for Nikolai) - UTC sorted' > Microplastic Data tab > Volume column
TLS-138	3	11.4	-118	220	1.8	2019-08-06	17:09:00	32 35.022	144 33.375	17:39:00	32 33.319	144 33.579	32	1777.92	457460	512460	60169	55000	-299.904	1478.02	0.00133021	199.532	A Lot of blue plastic, a lot of blule sail jellyfish and purple snails too.	extracted from '{Updated}Vortex Data (for Nikolai) - UTC sorted' > Microplastic Data tab > Volume column
SJR_038	3	10.3	-60	153	1.7	2019-08-06	17:48:00	32 34.124	144 33.560	18:18:00	32 33.500	144 33.378	30	1574.2	512460	564088	54999	51628	-186.799	1387.4	0.00124866	187.299	Large bundled green line with a lot of micro plastics caught in it	extracted from '{Updated}Vortex Data (for Nikolai) - UTC sorted' > Microplastic Data tab > Volume column
TLS-145	3	13.1	-65	310	1.8	2019-08-14	17:37:00	35 58.738	139 49.060	18:07:00	35 59.297	139 49.773	31	1722.36	200934	272520	61889	71586	201.373	1923.73	0.00173136	259.704	2 big pieces crate fragment, and cap in bag in freezer.	extracted from '{Updated}Vortex Data (for Nikolai) - UTC sorted' > Microplastic Data tab > Volume column
TLS-146	4	12.8	-68	300	1.6	2019-08-15	19:15:00	37 16.828	141 05.761	19:45:00	37 17.332	141 06.405	30	1481.6	337427	407875	64907	70448	411.551	1893.15	0.00170384	255.575	Used gopro in codend and paralens looking into mouth of manta. Not much life besides halobates.	extracted from '{Updated}Vortex Data (for Nikolai) - UTC sorted' > Microplastic Data tab > Volume column
TLS-150	3	9.1	-82	279	1.3	2019-08-19	18:26:00	36 49.315	135 46.757	18:56:00	36 49.203	135 47.704	30	1203.8	967991	20358	47079	52367	203.46	1407.26	0.00126653	189.98	Lots of clear jellies. More plastic film than usual. Small fragments. Windy on deck, some sample may have blown out of petridish. Large piece foiled and put in tote. RNA in freezer.	extracted from '{Updated}Vortex Data (for Nikolai) - UTC sorted' > Microplastic Data tab > Volume column
TLS-151	2	7.7	-29	69	0.9	2019-08-23	17:39:00	37 06.594	132 04.298	18:09:00	37 06.824	132 03.674	30	833.4	174835	205950	154477	31115	2.75423	836.154	0.000752539	112.881	Loads of clear tunicates and jellies with blue spots or guts or centers. So full the sieve nearly overflowed. Not much plastic. Blue Amphipods and plankton.	extracted from '{Updated}Vortex Data (for Nikolai) - UTC sorted' > Microplastic Data tab > Volume column
TLS-154	2	6.2	-70	129	2.6	2019-08-27	18:38:00	37 55.883	125 18.031	19:08:00	37 55.025	125 16.679	30	2407.6	608010	690105	71335	82095	-201.459	2206.14	0.00198553	297.829	3 definitive pieces of plastic. Largest one used for RNA later. Extra pieces were one blue piece but not sure if plastic, and 3 white pieces that are likely contaminants.	extracted from '{Updated}Vortex Data (for Nikolai) - UTC sorted' > Microplastic Data tab > Volume column
